# A developmental atlas of somatosensory diversification and maturation in the dorsal root ganglia by single-cell mass cytometry

**DOI:** 10.1101/2022.06.01.494445

**Authors:** Austin B. Keeler, Amy L. Van Deusen, Irene Cheng, Corey M. Williams, Sarah M Goggin, Ashley K. Hirt, Shayla A. Vradenburgh, Kristen I. Fread, Emily A. Puleo, Lucy Jin, Christopher D. Deppmann, Eli R. Zunder

## Abstract

Precisely controlled development of the somatosensory system is essential for detecting pain, itch, temperature, mechanical touch, and body position. To investigate the protein-level changes that occur during somatosensory development, we performed single-cell mass cytometry on dorsal root ganglia from C57/BL6 mice, with litter replicates collected daily from E11.5 to P4. Measuring nearly 3 million cells, we quantified 30 molecularly distinct somatosensory glial and 41 distinct neuronal states across all time points. Analysis of differentiation trajectories revealed rare cells that coexpress two or more Trk receptors and overexpress stem cell markers, suggesting that these neurotrophic factor receptors play a role in cell fate specification. Comparison to previous RNA-based studies identified substantial differences between many protein/mRNA pairs, demonstrating the importance of protein-level measurements to identify functional cell states. Overall, this study demonstrates that mass cytometry is a high-throughput, scalable platform to rapidly phenotype somatosensory tissues.
