## Supplementary Table 1 for "A developmental atlas of somatosensory diversification and maturation in the dorsal root ganglia by single-cell mass cytometry"

### Sheet: Antibody Panel Information
Metal	Antigen	Antibody Clone	Product Number	Manufacturer	Stain protocol	Concentration	Cell Type
Y89	TuJ1 (Beta III Tubulin)	TuJ1	MMS-435P-250	Covance	Intracellular	1500 ng/ml	Neuron
Pd102	Barcode-1	n/a	contact	Trace Sciences International	Barcode	50nM-1uM	Sample ID
Pd104	Barcode-2	n/a	contact	Trace Sciences International	Barcode	50nM-1uM	Sample ID
Pd105	Barcode-3	n/a	contact	Trace Sciences International	Barcode	50nM-1uM	Sample ID
Pd106	Barcode-4	n/a	contact	Trace Sciences International	Barcode	50nM-1uM	Sample ID
Pd108	Barcode-5	n/a	contact	Trace Sciences International	Barcode	50nM-1uM	Sample ID
Pd110	Barcode-6	n/a	contact	Trace Sciences International	Barcode	50nM-1uM	Sample ID
In113	GFAP	4A11, 1B4, 2E1	556330	BD Biosciences	Intracellular	15 ng/ml	Glia
In115	cMet	3D4	37-0100	ThermoFisher	Intracellular	2000 ng/ml	Glia, Sensory Neuron Subset
La139	Connexin43	1A	14-4759-82	ThermoFisher	Intracellular	100 ng/ml	Glia
Pr141	Sox2	245610	MAB2018	R&D Systems	Intracellular	3000 ng/ml	Neural Stem Cell
Nd142	CD9 (Tspan29)	KMC8	564234	BD Biosciences	Surface	300 ng/ml	Glia, Sensory Neuron Subset
Nd143	CD117 (c-KIT)	2B8	105802	Biolegend	Surface	200 ng/ml	Sensory Neuron Subset
Nd144	Nestin	307501	MAB2736	R&D Systems	Intracellular	30 ng/ml	Neural Stem Cell
Nd145	Sox1	Polyclonal	AF3369	R&D Systems	Intracellular	3000 ng/ml	Neural Stem Cell
Nd146	CD24	m1/69	557436	BD Biosciences	Surface	30 ng/ml	Neural Stem Cell
Sm147	Neurofilament H (NFH)	NF-01	NB500-416	Novus	Intracellular	100 ng/ml	Sensory Neuron Subset
Nd148	CD133 (Prominin 1)	315-2C11	141202	Biolegend	Surface	300 ng/ml	Stem Cell
Sm149	CGRP	Polyclonal	1720-9007	Bio-Rad	Intracellular	1000 ng/ml	Sensory Neuron Subset
Nd150	NeuN (RBFOX3)	1B7	NBP1-92693	Novus	Intracellular	100 ng/ml	Neuron
Eu151	Sox10	n/a	n/a	gift from Dr. Sarah Kucenas	Intracellular	3000 ng/ml	Neural Crest Cells, Glia
Sm152	Ki67	B56	556003	BD Biosciences	Intracellular	2000 ng/ml	Proliferation
Eu153	Oligodendrocyte Marker O4 (OligO4)	O4	MAB1326	R&D Systems	Surface	100/1000 ng/ml	Glia
Sm154	Vimentin	W16220A	699302	Biolegend	Intracellular	100 ng/ml	Stem Cell, Glia
Gd155	CD31 (PECAM-1)	390	102425	Biolegend	Surface	100 ng/ml	Endothelia
Gd156	NeuroD1	Polyclonal	AF2746	R&D Systems	Intracellular	300 ng/ml	Neural Stem Cell
Gd157	CD45 (PTPRC)	30-F11	103102	Biolegend	Surface	10 ng/ml	Leukocyte
Gd158	Thy1.2	30-H12	105302	Biolegend	Surface	30 ng/ml	Sensory Neuron Subset
Tb159	TrkC	Polyclonal	AF1404	R&D Systems	Surface	100 ng/ml	Sensory Neuron Subset
Gd160	Runx3	527327	MAB3765	R&D Systems	Intracellular	1000 ng/ml	Sensory Neuron Subset
Dy161	N-Cadherin (CD325, CDH2)	13A9	844702	Biolegend	Surface	200 ng/ml	Neuron
Dy162	GAD65	N-GAD65	844502	Biolegend	Intracellular	1000 ng/ml	Sensory Neuron Subset
Dy163	Calbindin D-28K	4H7	NBP2-50048	Novus	Intracellular	1000 ng/ml	Sensory Neuron Subset
Dy164	MAP2	4H5	NBP2-25156	Novus	Intracellular	500 ng/ml	Neuron
Ho165	TrkA	Polyclonal	06-574	Millipore Sigma	Surface	1000 ng/ml	Sensory Neuron Subset
Er166	MafA	Polyclonal	NB400-137	Novus	Intracellular	1000 ng/ml	Sensory Neuron Subset
Er167	Islet1	Polyclonal	NBP2-14999	Novus	Intracellular	1000 ng/ml	Neuron
Er168	PDGFRa (CD140a)	APA5	135902	Biolegend	Surface	100 ng/ml	Smooth muscle
Tm169	Ret	Polyclonal	GT15002	Neuromics	Surface	2000 ng/ml	Sensory Neuron Subset
Er170	Cux1	2A10	ab54583	Abcam	Intracellular	15 ng/ml	Neuron
Yb171	CD44	IM7	553131	BD Biosciences	Surface	30 ng/ml	Sensory Neuron Subset
Yb172	BFABP (FABP7)	n/a	n/a	Gift from C. Birchmeier and T. Meuller; Kurtz et al., 1994	Intracellular	2000 ng/ml	Glia
Yb173	Cleaved Caspase 3	C92-605	559565	BD Biosciences	Intracellular	500 ng/ml	Apoptosis
Yb174	TrkB	Polyclonal	AF1494	R&D Systems	Surface	100 ng/ml	Glia, Sensory Neuron Subset
Lu175	PGP9.5	Polyclonal	AB1761-I	Millipore Sigma	Intracellular	100 ng/ml	Neuron
Yb176	p75NTR (NGFR/TNFRSF16)	Polyclonal	AF1157	R&D Systems	Surface	10 ng/ml	Sensory Neuron Subset
Os190	IB4	n/a	L3019	Millipore Sigma	Surface	300 ng/ml	Sensory Neuron Subset
Ir191/193	Intercalator	n/a	201192A	Fluidigm	Post-stain	25nM	DNA
Pt194/194/198	Cisplatin	n/a	P4394	Sigma Aldrich	Pre-fix	5uM	Viability
