## Supplementary Table 2 for "A developmental atlas of somatosensory diversification and maturation in the dorsal root ganglia by single-cell mass cytometry"

### Sheet: Sample Information
	Age	Date Collected	Genotype	Animals	Litter/Sex	Total Cell Count	Set
	E11.5	2018-02-05	WT Bl6	5	Mixed	9.0 x 10^5	Barcode Set 1
	E11.5	2018-01-19	WT Bl6	4	Mixed	3.2 x 10^5	Barcode Set 2
	E12.5	2017-10-24	WT Bl6	8	Mixed	5 x 10^5	Barcode Set 1
	E12.5	2018-05-15	WT Bl6	7	Mixed	1.53 x 10^6	Barcode Set 2
	E13.5	2017-11-01	WT Bl6	8	Mixed	9 x 10^5	Barcode Set 1
	E13.5	2018-08-21	WT Bl6	7	Mixed	1.0 x 10^6	Barcode Set 2
	E14.5	2017-10-05	WT Bl6	8	Mixed	7.0 x 10^5	Barcode Set 1
	E14.5	2017-10-19	WT Bl6	7	Mixed	1.0 x 10^6	Barcode Set 2
	E14.5	2019-04-01	WT Bl6	11	Mixed	1.4 x 10^6	Barcode Set 3
	E15.5	2018-01-19	WT Bl6	6	Mixed	1.0 x 10^6	Barcode Set 1
	E15.5	2017-10-20	WT Bl6	4	Mixed	3 x 10^5	Barcode Set 2
	E15.5	2019-04-02	WT Bl6	7	Mixed	9.5 x 10^5	Barcode Set 3
	E16.5	2019-02-14	WT Bl6	9	Mixed	1.2 x 10^6	Barcode Set 1
	E16.5	2018-11-29	WT Bl6	5	Mixed	5.9 x 10^5	Barcode Set 2
	E16.5	2019-04-03	WT Bl6	6	Mixed	9 x 10^5	Barcode Set 3
	E17.5	2018-11-30	WT Bl6	8	Mixed	1.3 x 10^6	Barcode Set 1
	E17.5	2018-12-01	WT Bl6	10	Mixed	1.5 x 10^6	Barcode Set 2
	E17.5	2019-04-14	WT Bl6	7	Mixed	1 x 10^6	Barcode Set 3
	E17.5	2019-04-14	WT Bl6	6	Mixed	9 x 10^5	Barcode Set 3
	E18.5	2017-10-09	WT Bl6	6	Mixed	5 x 10^5	Barcode Set 1
	E18.5	2018-02-20	WT Bl6	7	Mixed	7.7 x 10^5	Barcode Set 2
	P0	2018-05-01	WT Bl6	5	Litter #1 - Female	1 x 10^6	Barcode Set 1
	P0	2018-11-15	WT Bl6	6	Females	2.8 x 10^6	Barcode Set 2
	P0	2018-05-01	WT Bl6	5	Litter #1 - Male	1 x 10^6	Barcode Set 1
	P0	2018-02-25	WT Bl6	4	Litter #2 - Male	4.0 x 10^5	Barcode Set 2
	P0	2019-04-16	WT Bl6	6	Mixed	1.3 x 10^6	Barcode Set 3
	P1	2018-10-31	WT Bl6	5	Females	6.6 x 10^5	Barcode Set 1
	P1	2018-11-14	WT Bl6	8	Females	4	Barcode Set 2
	P1	2018-05-02	WT Bl6	4	Males	1.2 x 10^6	Barcode Set 1
	P1	2018-05-16	WT Bl6	5	Males	1.2 x 10^6	Barcode Set 2
	P1	2019-04-17	WT Bl6	6	Mixed	2 x 10^6	Barcode Set 3
	P2	2018-03-01	WT Bl6	4	Females	1.1 x 10^6	Barcode Set 1
	P2	2018-11-15	WT Bl6	7	Females	2.1 x 10^6	Barcode Set 2
	P2	2018-03-01	WT Bl6	3	Males	0.8 x 10^6	Barcode Set 1
	P2	2018-11-15	WT Bl6	6	Males	1.8 x 10^6	Barcode Set 2
	P3	2018-10-17	WT Bl6	7	Females	3.5 x 10^6	Barcode Set 1
	P3	2018-01-09	WT Bl6	5	Females	1 x 10^6	Barcode Set 2
	P3	2018-10-17	WT Bl6	6	Males	2.7 x 10^6	Barcode Set 1
	P3	2018-01-09	WT Bl6	4	Males	0.9 x 10^6	Barcode Set 2
	P4	2018-10-18	WT Bl6	5	Females	2.5 x 10^6	Barcode Set 1
	P4	2018-10-18	WT Bl6	5	Females	2.6 x 10^6	Barcode Set 2
	P4	2018-10-18	WT Bl6	5	Males	1 x 10^6	Barcode Set 1
	P4	2018-10-18	WT Bl6	4	Males	1 x 10^6	Barcode Set 2

### Sheet: Sample barcodes
BARCODE SET 1 - TIme Course Replicate 1 - Date Run: 3/11/2019
Sample name	Description	Short Name	Date Collected	Total cells (10^6)	Cells to Run (10^6)	volume BC	102	104	105	106	108	110
BC-01	E11.5	E11_1	2018-02-05	0.9	0.9	9	1	1	1	0	0	0
BC-02	E12.5	E12_1	2017-10-24	0.5	0.5	5	1	1	0	1	0	0
BC-03	E13.5	E13_1	2017-11-01	1.1	1	9	1	1	0	0	1	0
BC-04	E14.5	E14_1	2017-10-05	0.7	0.7	7	1	1	0	0	0	1
BC-05	E15.5	E15_1	2018-01-19	1	1	10	1	0	1	1	0	0
BC-06	E16.5	E16_1	2019-02-14	1.2	1	10	1	0	1	0	1	0
BC-07	E17.5	E17_1	2018-11-30	1.3	1	10	1	0	1	0	0	1
BC-08	E18.5	E18_1	2017-10-09	0.5	0.5	5	1	0	0	1	1	0
BC-09	P0 - Male	P0_1M	2018-05-01	1	1	10	1	0	0	1	0	1
BC-10	P0 - Female	P0_1F	2018-05-01	1	1	10	1	0	0	0	1	1
BC-11	P1 - Male	P1_1M	2018-05-02	0.85	0.85	9	0	1	1	1	0	0
BC-12	P1 - Female	P1_1F	2018-10-31	0.66	0.66	7	0	1	1	0	1	0
BC-13	P2 - Male	P2_1M	2018-03-01	1.1	1	10	0	1	1	0	0	1
BC-14	P2 - Female	P2_1F	2018-03-01	0.8	0.8	8	0	1	0	1	1	0
BC-15	P3 - Male	P3_1M	2018-10-17	2.7	1	10	0	1	0	1	0	1
BC-16	P3 - Female	P3_1F	2018-10-17	3.5	1	10	0	1	0	0	1	1
BC-17	P4 - Male	P4_1M	2018-10-18	2.6	1	10	0	0	1	1	1	0
BC-18	P4 - Female	P4_1F	2018-10-18	2.5	1	10	0	0	1	1	0	1
BC-19	UNIVERSAL SAMPLE	UNIV_1		0.5	0.5	5	0	0	1	0	1	1
BC-20							0	0	0	1	1	1
BARCODE SET 2 - Time Course Replicate 2 - Date Run: 3/11/2019
Sample name	Description	Short Name	Date Collected	Total cells (10^6)	Cells to Run (10^6)	volume BC	102	104	105	106	108	110
BC-01	E11.5	E11_2	2018-01-19	0.32	0.32	5	1	1	1	0	0	0
BC-02	E12.5	E12_2	2018-05-15	1.5	1	10	1	1	0	1	0	0
BC-03	E13.5	E13_2	2018-08-21	1	1	10	1	1	0	0	1	0
BC-04	E14.5	E14_2	2017-10-19	1	1	10	1	1	0	0	0	1
BC-05	E15.5	E15_2	2017-10-20	0.3	0.3	5	1	0	1	1	0	0
BC-06	E16.5	E16_2	2018-11-29	0.59	0.59	6	1	0	1	0	1	0
BC-07	E17.5	E17_2	2018-12-01	1.5	1	10	1	0	1	0	0	1
BC-08	E18.5	E18_2	2018-02-20	0.77	0.77	8	1	0	0	1	1	0
BC-09	P0 - Male	P0_2M	2018-02-25	0.8	0.8	8	1	0	0	1	0	1
BC-10	P0 - Female	P0_2F	2018-11-15	2.8	1	10	1	0	0	0	1	1
BC-11	P1 - Male	P1_2M	2018-05-16	1.2	1	10	0	1	1	1	0	0
BC-12	P1 - Female	P1_2F	2018-11-14	4	1	10	0	1	1	0	1	0
BC-13	P2 - Male	P2_2M	2018-11-15	1.8	1	10	0	1	1	0	0	1
BC-14	P2 - Female	P2_2F	2018-11-15	2.1	1	10	0	1	0	1	1	0
BC-15	P3 - Male	P3_2M	2018-01-09	1	1	10	0	1	0	1	0	1
BC-16	P3 - Female	P3_2F	2018-01-09	0.9	0.9	9	0	1	0	0	1	1
BC-17	P4 - Male	P4_2M	2018-10-18	1	1	10	0	0	1	1	1	0
BC-18	P4 - Female	P4_2F	2018-10-18	1	1	10	0	0	1	1	0	1
BC-19							0	0	1	0	1	1
BC-20	UNIVERSAL SAMPLE	UNIV_2		0.5	0.5	5	0	0	0	1	1	1
BARCODE SET 3 - Time Course Recollection - Date Run: 4/24/2019
Sample name	Description	Short Name	Date Collected	Total cells (10^6)	Cells to Run (10^6)	volume BC	102	104	105	106	108	110
BC-01							1	1	1	0	0	0
BC-02							1	1	0	1	0	0
BC-03	WT DRG E14.5	R2_E14	2019-04-01	1.4	1.4	10	1	1	0	0	1	0
BC-04							1	1	0	0	0	1
BC-05	WT DRG E15.5	R2_E15	2019-04-02	0.95	0.95	10	1	0	1	1	0	0
BC-06							1	0	1	0	1	0
BC-07							1	0	1	0	0	1
BC-08	WT DRG E16.5	R2_E16	2019-04-03	0.9	0.9	10	1	0	0	1	1	0
BC-09							1	0	0	1	0	1
BC-10	WT DRG E17.5 L1	R2_E17_L1	2019-04-14	1	1	10	1	0	0	0	1	1
BC-11							0	1	1	1	0	0
BC-12	WT DRG E17.5 L2	R2_E17_L2	2019-04-14	0.9	0.9	10	0	1	1	0	1	0
BC-13							0	1	1	0	0	1
BC-14	WT DRG P0 male	R2_P0_M	2019-04-16	1.3	1.3	10	0	1	0	1	1	0
BC-15							0	1	0	1	0	1
BC-16							0	1	0	0	1	1
BC-17	WT DRG P1 male	R2_P1_M	2019-04-17	2	2	10	0	0	1	1	1	0
BC-18							0	0	1	1	0	1
BC-19	Universal DRGs			0.5	0.5	5	0	0	1	0	1	1
BC-20							0	0	0	1	1	1
