## Supplementary Table 3 for "A developmental atlas of somatosensory diversification and maturation in the dorsal root ganglia by single-cell mass cytometry"

### Sheet: Raw events across gating
FCS_Files	CyTOF Event Counts							Recovery (% to ungated)					Recovery (% to Cells to Analyze)
Samples	Ungated	BC Stringency	CyTOF parameters	Single viable cells	Background by Time	Cells to Analyze	Islet1+	BC Stringency	Cells to Analyze	CyTOF parameters	Single viable cells	Islet1+	Islet1+
wild_type_time_course_1_E11_1	151063	113312	109380	104943		103682	8562	0.750098	0.686349	0.724069	0.694697	0.0566783	0.0825794
wild_type_time_course_1_E12_1	63544	46278	45456	43834		43253	16491	0.728283	0.680678	0.715347	0.689821	0.259521	0.381268
wild_type_time_course_1_E13_1	208735	170887	168255	156119		154851	52751	0.818679	0.741855	0.80607	0.747929	0.252718	0.340657
wild_type_time_course_1_E14_1	179427	145104	143231	135597		134093	54389	0.808708	0.74734	0.798269	0.755722	0.303126	0.405607
wild_type_time_course_1_E15_1	94012	61719	60471	58164		57417	28936	0.656501	0.610741	0.643226	0.618687	0.30779	0.503962
wild_type_time_course_1_E16_1	268534	222838	219007	207303		205484	68579	0.829832	0.765207	0.815565	0.77198	0.255383	0.333744
wild_type_time_course_1_E17_1	157421	115405	113511	108475		106843	13921	0.733098	0.678709	0.721066	0.689076	0.0884317	0.130294
wild_type_time_course_1_E18_1	132155	107121	105718	101338		98697	30235	0.810571	0.746828	0.799955	0.766812	0.228784	0.306342
wild_type_time_course_1_P0_1F	58052	37099	36693	35299		34724	8090	0.639065	0.598153	0.632071	0.608058	0.139358	0.23298
wild_type_time_course_1_P0_1M	43263	27623	27191	26154		25670	6511	0.63849	0.593348	0.628505	0.604535	0.150498	0.253642
wild_type_time_course_1_P1_1F	46100	31526	30383	28892		28354	5925	0.683861	0.615054	0.659067	0.626725	0.128525	0.208965
wild_type_time_course_1_P1_1M	56893	42670	40944	39458		38389	4977	0.750004	0.674758	0.719667	0.693548	0.08748	0.129647
wild_type_time_course_1_P2_1F	56611	40821	39435	37536		36856	4797	0.721079	0.65104	0.696596	0.663051	0.0847362	0.130155
wild_type_time_course_1_P2_1M	74850	52822	51783	49488		48482	4965	0.705705	0.647722	0.691824	0.661162	0.0663327	0.102409
wild_type_time_course_1_P3_1F	164940	133216	130949	124387		122992	14010	0.807663	0.745677	0.793919	0.754135	0.08494	0.11391
wild_type_time_course_1_P3_1M	115456	87853	86153	81587		80635	6571	0.760922	0.698405	0.746198	0.70665	0.0569135	0.0814907
wild_type_time_course_1_P4_1F	100060	72291	70954	66939		66115	4850	0.722477	0.660754	0.709115	0.668989	0.0484709	0.073357
wild_type_time_course_1_P4_1M	119986	89017	86301	81778		80991	6278	0.741895	0.675004	0.719259	0.681563	0.0523228	0.0775148
wild_type_time_course_1_UNIV_1	98590	79718	77778	73533		72602	10189	0.808581	0.736403	0.788904	0.745846	0.103347	0.14034
wild_type_time_course_2_E11_2	47065	34954	33716	32657		31861	4041	0.742675	0.676957	0.716371	0.69387	0.08586	0.126832
wild_type_time_course_2_E12_2	47907	35326	33033	31785		30745	4359	0.737387	0.641764	0.689523	0.663473	0.0909888	0.141779
wild_type_time_course_2_E13_2	152475	125321	123460	114368		112897	53173	0.821912	0.74043	0.809707	0.750077	0.348733	0.470987
wild_type_time_course_2_E14_2	69677	52206	51473	49481		48192	19114	0.749257	0.691649	0.738737	0.710148	0.274323	0.396622
wild_type_time_course_2_E15_2	40308	26834	26370	25438		24688	12477	0.665724	0.612484	0.654213	0.631091	0.309542	0.505387
wild_type_time_course_2_E16_2	55040	40774	40001	38614		37866	3335	0.740807	0.687972	0.726762	0.701562	0.0605923	0.0880737
wild_type_time_course_2_E17_2	76726	56396	55306	52659		51224	3636	0.735031	0.667622	0.720825	0.686325	0.0473894	0.0709824
wild_type_time_course_2_E18_2	136575	113765	110964	105327		102944	27355	0.832986	0.753754	0.812477	0.771203	0.200293	0.265727
wild_type_time_course_2_P0_2F	63130	46216	45614	44056		42959	5607	0.732077	0.680485	0.722541	0.697862	0.0888167	0.13052
wild_type_time_course_2_P0_2M	70295	54687	53646	51685		50412	4135	0.777964	0.717149	0.763155	0.735259	0.0588235	0.0820241
wild_type_time_course_2_P1_2F	31257	22029	20665	19691		19063	3184	0.70477	0.609879	0.661132	0.629971	0.101865	0.167025
wild_type_time_course_2_P1_2M	19597	12077	11119	10558		10206	8	0.616268	0.520794	0.567383	0.538756	0.000408226	0.000783853
wild_type_time_course_2_P2_2F	54469	41743	38936	37315		35871	4716	0.766363	0.658558	0.714829	0.685069	0.0865814	0.131471
wild_type_time_course_2_P2_2M	67898	52799	51462	49407		47537	5254	0.777622	0.700124	0.757931	0.727665	0.0773808	0.110524
wild_type_time_course_2_P3_2F	50158	39128	38170	36289		35384	2398	0.780095	0.705451	0.760995	0.723494	0.0478089	0.0677707
wild_type_time_course_2_P3_2M	75959	62323	60225	57146		55684	4238	0.820482	0.73308	0.792862	0.752327	0.0557933	0.076108
wild_type_time_course_2_P4_2F	222786	195054	187608	175543		173525	10003	0.875522	0.778886	0.8421	0.787944	0.0448996	0.0576459
wild_type_time_course_2_P4_2M	111545	90650	87158	82205		80911	4147	0.812676	0.725366	0.781371	0.736967	0.0371778	0.0512538
wild_type_time_course_2_UNIV_2	82882	67675	65834	61653		60298	9335	0.816522	0.727516	0.79431	0.743865	0.11263	0.154814
WT_timecourse_DRG_R2_E14_DRG	182778	150521	148683	141547	79618	79618	26921	0.823518	0.435599	0.813462	0.77442	0.147288	0.338127
WT_timecourse_DRG_R2_E15	145439	110435	109376	103368	59284	59284	28526	0.759322	0.407621	0.75204	0.710731	0.196137	0.481175
WT_timecourse_DRG_R2_E16_DRG	141609	108862	107789	101969	57939	57939	26704	0.768751	0.409148	0.761173	0.720074	0.188576	0.460899
WT_timecourse_DRG_R2_E17_DRG_L1	151928	122025	121098	113383	64805	64805	14020	0.803177	0.426551	0.797075	0.746294	0.0922806	0.216341
WT_timecourse_DRG_R2_E17_DRG_L2	124300	98346	97127	91970	52845	52845	13747	0.791199	0.425141	0.781392	0.739903	0.110595	0.260138
WT_timecourse_DRG_R2_P0_DRG_Male	226759	201713	197856	184373	106183	106183	17867	0.889548	0.468264	0.872539	0.813079	0.0787929	0.168266
WT_timecourse_DRG_R2_P1_DRG_Male	259477	228806	222803	206968	118822	118822	17083	0.881797	0.457929	0.858662	0.797635	0.0658363	0.14377
WT_timecourse_DRG_R2_PNS_UNIV	76571	60827	60226	56709	31616	56164	3819	0.794387	0.733489	0.786538	0.740607	0.0498753	0.0679973
AVERAGE	108137	85409	83550.2	79065		69305.6	14787.6	0.763768	0.646689	0.744756	0.707797	0.126405	0.201346
STD	61968.9	54430	53431.2	49870		41723.8	15500.9	0.062469	0.10441	0.0643713	0.0564433	0.0879769	0.140131
SEM	9136.81	8025.26	7877.99	7352.92		6151.84	2285.49	0.00921055	0.0153944	0.00949103	0.0083221	0.0129715	0.0206612
MIN	19597	12077	11119	10558		10206	8	0.616268	0.407621	0.567383	0.538756	0.000408226	0.000783853
MAX	268534	228806	222803	207303		205484	68579	0.889548	0.778886	0.872539	0.813079	0.348733	0.505387
SUM	4974302	3928812	3843311	3636988		2998993	656886
Definitions
Ungated	Raw data
BC Stringency	bc_separation_dist x bc_neg; bc_separation_dist x mahalanobis_dist
CyTOF parameters	Above and Event_length x Center; Width x Center
Single viable cells	Above and 4191Ir_Intercalator x 195Pt_Cisplatin
Cells to Analyze	Above and 120Sn, 127I, 133Cs, 138Ba, 140Ce, 208Pb (and Time for 4th set)
Islet1+	Above and Islet1
Representative gates shown in Extended Data Fig. 2
